# High-resolution glucose tracing and in situ imaging reveals regulated lactate production in human pancreatic β cells

**DOI:** 10.1101/2022.12.21.521364

**Authors:** Federica Cuozzo, Katrina Viloria, Ali H. Shilleh, Daniela Nasteska, Charlotte Frazer-Morris, Zicong Jiao, Adam Boufersaoui, Bryan Marzullo, Hannah R. Smith, Caroline Bonner, Julie Kerr-Conte, Francois Pattou, Rita Nano, Lorenzo Piemonti, Paul R.V. Johnson, Rebecca Spiers, Jennie Roberts, Gareth G. Lavery, Anne Clark, Carlo D.L. Ceresa, Leanne Hodson, Amy P. Davies, Guy. A. Rutter, Masaya Oshima, Raphaël Scharfmann, Matthew J. Merrins, Ildem Akerman, Daniel A. Tennant, Christian Ludwig, David J. Hodson

## Abstract

Using ^13^C_6_ glucose labeling coupled to GC-MS and 2D ^1^H-^13^C HSQC NMR spectroscopy, we have obtained a comparative high-resolution map of glucose fate underpinning β cell function. In both mouse and human islets, the contribution of glucose to the TCA cycle is similar. Pyruvate-fueling of the TCA cycle is primarily mediated by the activity of pyruvate dehydrogenase, with lower flux through pyruvate carboxylase. While conversion of pyruvate to lactate by lactate dehydrogenase (LDH) can be detected in islets of both species, lactate accumulation is six-fold higher in human islets. Human islets express LDH, with low-moderate *LDHA* expression and β cell-specific LDHB expression. LDHB inhibition increases glucose-dependent lactate generation in mouse and human β cells, and decreases Ca^2+^-spiking frequency without affecting ATP/ADP levels. Thus, we show that LDHB limits glucose-stimulated lactate generation in β cells. Further studies are warranted to understand how lactate impacts β cell metabolism and/or function.

**HIGHLIGHTS:**

- Human and rodent islets generate lactate following glucose stimulation.
- β cells specifically express LDHB, which acts to limit lactate generation.
- LDHB inhibition influences Ca^2+^ spiking frequency without affecting ATP/ADP ratio.

**eTOC:** Cuozzo et al show that glucose-stimulated rodent and human islets generate lactate. Transcriptomic and imaging analyses reveal that LDHB is specifically expressed in β cells and unexpectedly restrains lactate production. LDHB expression and thus regulated lactate generation might reflect a key mechanism underlying β cell metabolism, function and survival.
