## Supplementary material for "High-resolution glucose tracing and in situ imaging reveals regulated lactate production in human pancreatic β cells": Table S2

### Sheet: Retention Times
Retention Times (min.)
Metabolite	Sample 1	Sample 2	Sample 3	Sample 4	Sample 5	Sample 6	Sample 7	Sample 8	Sample 9	Sample 10	Sample 11	Sample 12	Sample 13	Sample 14	Sample 15	Sample 16
Pyr_	5.14	5.14	6.687	6.694	6.694	6.694	6.687	6.694	6.687	6.694	5.493	5.493	5.493	5.493	5.493	5.493
Lac_	7.93	7.93	11.561	11.561	11.568	11.568	11.561	11.561	11.561	11.568	8.365	8.372	8.372	8.365	8.372	8.365
Ala_	8.51	8.4	12.573	12.58	12.58	12.58	12.579	12.58	12.579	12.579	9.01	9.01	9.01	9.01	9.01	9.01
Gly_	8.82	8.82	13.082	13.082	13.089	13.089	13.089	13.089	13.082	13.089	9.329	9.329	9.329	9.322	9.329	9.322
Val_	10.22	10.23	15.444	15.444	15.451	15.451	15.444	15.444	15.444	15.444	10.788	10.788	10.782	10.782	10.788	10.782
Leu_	10.85	10.77	16.673	16.673	16.673	16.673	16.673	16.673	16.673	16.673	11.433	11.433	11.433	11.433	11.433	11.433
Ile_	11.32	11.33	17.671	17.671	17.671	17.671	17.671	17.671	17.671	17.671	11.949	11.949	11.949	11.949	11.949	11.949
Suc_	11.79	11.79	18.696	18.696	18.689	18.689	18.689	18.689	18.689	18.689	12.404	12.404	12.404	12.404	12.404	12.404
Pro_	11.9	11.9
Fum_	12.28	12.29	19.877	19.871	19.864	19.871	19.864	19.871	19.864	19.864	12.886	12.886	12.886	12.886	12.886	12.886
Glr_	13.33	13.33
Met292_ 292			27.759	27.766	27.752	27.766	27.752	27.759	27.759	27.752
Ser_	15.65	15.65	29.232	29.232	29.232	29.239	29.232	29.225	29.232	29.232	16.28	16.28	16.28	16.28	16.28	16.28
Akg_	15.98	15.98									16.572	16.566	16.559	16.565	16.559	16.559
Pro330_	16.47	16.47	32.199	32.192	32.192	32.192	32.199	32.192	32.185	32.185	17.041	17.041	17.041	17.041	17.041	17.041
Phe_	17.13	17.12	34.425	34.419	34.425	34.425	34.425	34.432	34.425	34.418	17.618	17.618	17.618	17.618	17.618	17.618
Mal_	17.37	17.37	36.632	36.618	36.638	36.632	36.632	36.632	36.632	36.638	17.923	17.923	17.923	17.923	17.923	17.923
Asp_	17.9	17.9	39.116	39.11	39.116	39.116	39.109	39.11	39.109	39.109	18.439	18.439	18.439	18.439	18.439	18.439
Glu_	19.21	19.21	46.753	46.774	46.754	46.747	46.76	46.747	46.76	46.747	19.681	19.729	19.729	19.681	19.681	19.681
Asn_	19.55	19.55	48.403	48.417	48.41	48.41	48.403	48.396	48.396	48.403	20.055	20.055	20.055	20.055	20.055	20.055
Gln_	20.68	20.69	51.96	51.967	51.974	51.974	51.967	51.974	51.967	51.967	21.188	21.182	21.182	21.182	21.182	21.182
Cit_	22.37	22.37	54.954	54.954	54.954	54.954	54.954	54.954	54.954	54.954	22.852	22.852	22.852	22.852	22.852	22.852
Tyro_	22.53	22.53	55.09	55.09	55.09	55.09	55.09	55.09	55.09	55.09	23.015	23.008	23.008	23.008	23.008	23.008
Trp_13C	23	23

### Sheet: Ion Counts
Total ion counts
Fragment	Sample 1	Sample 2	Sample 3	Sample 4	Sample 5	Sample 6	Sample 7	Sample 8	Sample 9	Sample 10	Sample 11	Sample 12	Sample 13	Sample 14	Sample 15	Sample 16
Pyr_ 174	631508	643626	158747	162290	242768	191588	148079	124470	493657	321911	67668	241716	136825	105977	286264	117402
Lac_ 261	2995788	1428246	1503292	1872334	1347389	1618377	1539903	1183647	1359393	1256277	1522006	5425975	5003393	3447998	7618734	3672249
Ala_ 260	456597	215268	533698	355741	443804	410232	402166	270319	573362	443655	55994	311659	246753	173032	326403	149753
Gly_ 246	4064215	2688365	2022656	1295559	1897592	1513098	2111240	1088341	2024513	1481613	495701	1397432	1219324	714530	868974	701416
Val_ 288	852508	928838	131470	69541	139392	142686	136323	104850	116800	112689	26668	166963	163613	99989	212950	132340
Leu_ 274	124532	276469	221421	115485	283328	296213	282187	208053	240806	216641	57915	399054	288223	175185	350663	230194
Ile_ 274	626487	706827	251221	134846	309797	325172	313244	259557	269589	245713	82096	390329	281638	186657	349192	231389
Suc_ 289	1350822	1602348	263769	415132	471092	448625	387460	347808	382889	350138	154746	476254	457549	372664	546509	359965
Pro_ 286	252809	131063	505961	465793	626094	565681	616146	482618	527539	496103	34122	111876	95372	78400	86147	65952
Fum_ 287	830065	628857	136055	85888	90370	88524	99729	82820	162106	146057	18647	59687	57073	46208	54845	42591
Glr_ 309	408086	438429	17255919	7743285	13039779	14508963	14674996	12715522	16356747	11940006	5610128	36884104	6385608	2372786	10955156	12519927
Met292_ 292			54507	35107	66354	69618	76216	52310	54127	56451
Ser_ 390	610889	477478	180007	284517	506901	498332	529359	330185	516593	448977	53998	283624	182222	124229	261864	148450
Akg_ 346	255981	211562									203	11017	1916	1573	4497	1980
Pro330_ 330	308309	59956	1197221	281570	726881	578636	737407	362537	829133	603050	85590	573532	606150	312263	543029	276542
Phe_ 336	538655	679273	33239	21803	48081	52234	49905	32598	44478	39219	48005	87890	81608	52925	100097	72664
Mal_ 419	339672	241613	77443	94790	124533	128480	108628	119906	362935	219146	15820	100858	89821	62399	115777	50091
Asp_ 418	1402449	962291	781001	880504	1551083	1074742	1674493	797863	1774058	1353600	165695	777554	519206	251786	274246	233956
Glu_ 432	1847824	1208392	18225080	3253619	25263000	21478199	22672565	20254590	22690853	20798975	3078824	5764779	6035551	4486985	5546352	5424899
Asn_ 417	220712	105183	17645	47751	95342	74937	95505	58882	90354	77343	6659	38429	23120	15342	30736	14650
Gln_ 431	78394	57903	1217	13919	67572	47762	45037	33922	48366	78155	9129	63692	91297	67651	64745	55558
Cit_ 459	1639809	1099362	923988	653060	1077948	843799	845403	634893	1582232	1093498	139764	578864	336511	268700	335511	273252
Cit_ 591											45985	217574	125040	96392	124946	97513
Tyro_ 466	41513	45335	46099	43862	72643	70174	62456	49578	54533	57475	13570	73168	74408	47023	88463	58863
Trp_13C 375	431103	345162	210734	47871	5506462	3619915	4036311	3881680	3580447	153244
Thr_ 404											763	13713	15351	9781	21979	13293

### Sheet: MID
Mass isotopomer abundances
Ion	Sample 1	Sample 2	Sample 3	Sample 4	Sample 5	Sample 6	Sample 7	Sample 8	Sample 9	Sample 10	Sample 11	Sample 12	Sample 13	Sample 14	Sample 15	Sample 16
Pyr_174 (M0)	0.4101	0.3923	0.526618	0.699856	0.507853	0.592768	0.757348	0.773615	0.377607	0.479101	0.937772	0.780315	0.890226	0.879049	0.914445	0.810045
Pyr_175 (M1)	0.1948	0.2216	0.0420774	0.0231152	0.025533	0.0201166	0.00941307	0	0.027015	0.0203273	-0.00996074	0.00276466	0	0	0	0
Pyr_176 (M2)	0.0415	0.0357	0.0572542	0.042057	0.0492715	0.0445332	0.0189517	0.0154033	0.0765406	0.0663485	-0.026755	0.0166848	0	0	0	0
Pyr_177 (M3)	0.3536	0.3504	0.37405	0.234972	0.417343	0.342582	0.214288	0.210982	0.518837	0.434223	0.0989435	0.200235	0.109774	0.120951	0.0855555	0.189955
Lac_261 (M0)	0.7793	0.5633	0.856942	0.966275	0.95168	0.938617	0.941155	0.953767	0.916316	0.949697	0.978924	0.954869	0.962535	0.964421	0.963528	0.971682
Lac_262 (M1)	-0.0013	-0.0062	0.003624	0.00283846	0	0.00524164	0	0	0.000453538	0.000427894	0	0	0	0	0	0
Lac_263 (M2)	0.1608	0.3884	0.0255008	0.0104106	0.0172257	0.0165791	0.0152227	0.0170716	0.0239396	0.0126352	0.00177976	0.00404988	0.00225697	0.00183763	0.00252149	0.00229281
Lac_264 (M3)	0.0612	0.0545	0.113934	0.0204761	0.0310944	0.0395626	0.0436221	0.0291619	0.0592908	0.0372395	0.0192965	0.0410809	0.035208	0.0337413	0.0339504	0.026025
Ala_260 (M0)	0.5488	0	0.611071	0.67695	0.641325	0.667442	0.791245	0.786477	0.513425	0.549918	0.826979	0.810905	0.855558	0.860942	0.925365	0.839848
Ala_261 (M1)	-0.0065	0	0.0136916	0.0188634	0.0121618	0.010873	0.0121566	0.00824666	0.0252166	0.0255656	0.0149864	0.00659058	0	0.0136062	0	0.004869
Ala_262 (M2)	0.0116	0	0.0329279	0.0203732	0.0103458	0.031789	0.00958829	0.0056876	0.0519888	0.0533389	0.00975434	0.0230699	0.0287634	0.0178322	0.0110658	0.0250364
Ala_263 (M3)	0.4461	1	0.342309	0.283814	0.336167	0.289896	0.18701	0.199589	0.40937	0.371178	0.148281	0.159434	0.115679	0.10762	0.0635694	0.130246
Gly_246 (M0)	0.9255	0.9087	0.916965	0.92346	0.943807	0.944398	0.978966	0.971973	0.953665	0.95469	0.964239	0.954306	0.950142	0.953986	0.961114	0.935949
Gly_247 (M1)	0.0358	0.06	0.00691908	0.00705295	0.00519731	0.00660959	0	0	0.00416299	0.00258888	0.0226612	0.0191901	0.013894	0.0184258	0.0191053	0.0304298
Gly_248 (M2)	0.0387	0.0313	0.0761155	0.0694875	0.0509959	0.0489922	0.0210342	0.0280269	0.0421718	0.0427206	0.0131002	0.0265038	0.0359641	0.0275878	0.0197812	0.0336213
Val_288 (M0)	0.0933	0.081	0.95464	0.933025	0.938257	0.925735	0.964088	0.937306	0.95176	0.94502	0.88476	0.936873	0.93847	0.9378	0.959008	0.927868
Val_289 (M1)	0.0209	0.0234	0.0326161	0.0666654	0.0558161	0.0560591	0.0272673	0.0400625	0.0300384	0.0222642	0.0197612	0.0252911	0.0300152	0.014218	0.0183853	0.0215636
Val_290 (M2)	0.009	0.0067	0.0055001	0	0.00224951	0.00638217	0.00774726	0.0221941	0.0174788	0.0140274	0.124264	0.0357255	0.0310707	0.0462653	0.0185173	0.0435211
Val_291 (M3)	0.0103	-0.005	0.000217515	0	0	0.00720583	0	0	0	0.0112074	-0.0210114	0.00173317	0	0.00126933	0.00389606	0.00686542
Val_292 (M4)	0.8133	0.8357	0	0	0	0	0	0	0	0	-0.00961919	0	0	0	0	0
Val_293 (M5)	0.0532	0.0583	0.00702618	0.00030982	0.00367765	0.00461771	0.000897917	0.000437554	0.00072327	0.00748123	0.00184545	0.000377498	0.000443888	0.000447376	0.000192944	0.000182072
Leu_274 (M0)	0.7615	0	0.956871	0.937382	0.954539	0.971259	0.95461	0.964818	0.950764	0.968631	1.00346	0.97012	0.980454	0.995567	0.984037	0.9813
Leu_275 (M1)	0.1011	0	0.0326849	0.0400625	0.020707	0.0223222	0.0204001	0.00730545	0.0250386	0.0110653	0.0393974	0.0147506	0.0156022	0.00112893	0.00978733	0.0106301
Leu_276 (M2)	-0.097	0	0	0.00390642	0.000177402	0	0.00392146	0.00624988	0	0	-0.0473288	0	0	0	0	0
Leu_277 (M3)	0.047	0.9459	0.0101505	0.0181926	0.0223435	0.00618165	0.0190104	0.0213476	0.0240588	0.0190964	-0.000673725	0.00256087	0.00305417	0.00312109	0.00362502	0.00492128
Leu_278 (M4)	-0.0039	0.0381	0	0	0	0	0	0	0	0.000346128	0.00132814	0.000708973	0	0	0	0
Leu_279 (M5)	0.2381	-0.0044	0	0	0.00223339	0	0.00205802	0	0	0.000861297	7.2002e-05	0.01186	6.61404e-05	5.51143e-05	0.00255073	0.00314841
Leu_280 (M6)	-0.0468	0.0204	0.000293634	0.000456573	0	0.000237371	0	0.000279164	0.000138816	0	0.00374287	0	0.000823406	0.000127788	0	0
Ile_274 (M0)	0.0851	0.0195	0.77406	0.65149	0.810932	0.821833	0.803427	0.731163	0.785865	0.783517	0.622426	0.886123	0.885369	0.838301	0.902286	0.857457
Ile_275 (M1)	0.0162	0.0166	0.0320946	0.0167797	0.0126735	0.0133165	0.0244735	0.0211135	0.0236112	0.017696	0.024	0.0138087	0.0127654	0.0205446	0.0145459	0.0307366
Ile_276 (M2)	0.0016	0.0033	0.0506443	0.064213	0.059906	0.0467517	0.0506641	0.0832884	0.0593523	0.0583549	0.213142	0.0735846	0.0791052	0.112235	0.0621654	0.0952081
Ile_277 (M3)	0.0047	0.0073	0.0118837	0	0.0158874	0.0127945	0.0171278	0.0237479	0.0153859	0.0127013	0.0171049	0.0145248	0.0131622	0.0150419	0.0133987	0.00725956
Ile_278 (M4)	-0.0016	-0.0022	0.00628958	0.00696678	0.00136861	0	0	0.00736044	0	0.00385752	0	0.00142385	0.00321824	0	0.00239934	0
Ile_279 (M5)	0.7973	0.8627	0.115584	0.228721	0.0832205	0.0907373	0.0953792	0.118221	0.103194	0.117525	0.113264	0.00955668	0.00638028	0.0138776	0.00520423	0.00915742
Ile_280 (M6)	0.0967	0.0928	0.00944326	0.0318295	0.0160116	0.0145671	0.00892863	0.015106	0.0125917	0.00634794	0.0100633	0.000978189	0	0	0	0.000181787
Suc_289 (M0)	0.9922	0.997	0.878522	0.96623	0.930379	0.919487	0.952293	0.948156	0.866215	0.938832	0.943019	0.87928	0.920667	0.945628	0.907076	0.923915
Suc_290 (M1)	-0.0045	-0.003	0.0112658	0	0	0.0062283	0.000851861	0.011607	0.00909992	0.011718	0.0106471	0.0029453	0.00600986	0.00138523	0.00314659	0.00521036
Suc_291 (M2)	-0.0043	-0.0073	0.00719953	0.0055978	0.0104772	0	0.00281141	0	0.00874667	0.0114362	0.00642251	0.00687361	0.00840244	0.00162482	0.0108835	0.00369204
Suc_292 (M3)	0.0037	0.0021	0.0187524	0.00634093	0.00671063	0.0099358	0.0111981	0.0120633	0.0198161	0.0121646	0.000941724	0.00585449	0.0042176	0.00525722	0.0041517	0.00462478
Suc_293 (M4)	0.013	0.0112	0.0842602	0.0218309	0.0524329	0.0643487	0.0328452	0.028174	0.0961218	0.025849	0.0389701	0.105047	0.0607036	0.046105	0.0747422	0.0625577
Pro_286 (M0)	1.024	1.1352
Pro_287 (M1)	-0.0124	-0.1159
Pro_288 (M2)	-0.0203	-0.0174
Pro_289 (M3)	-0.0063	-0.0031
Pro_290 (M4)	0.0182	0.0009
Pro_291 (M5)	-0.0032	0.0003
Fum_287 (M0)	0.8077	0.8448	0.54067	0.779956	0.70774	0.744995	0.775194	0.784473	0.570008	0.627	0.709317	0.630561	0.624604	0.603586	0.691465	0.632412
Fum_288 (M1)	0.0313	0.0264	0.0894784	0.0304674	0.048751	0.0369142	0.0585499	0.0403134	0.0742366	0.0816849	0.0705202	0.0740737	0.056222	0.0670564	0.0572534	0.0652647
Fum_289 (M2)	0.0474	0.0298	0.151671	0.0851826	0.101684	0.0912118	0.073568	0.0720709	0.144744	0.115298	0.111981	0.105553	0.127686	0.132773	0.0943068	0.123005
Fum_290 (M3)	0.0669	0.0645	0.146742	0.0458421	0.0838325	0.0728156	0.0478062	0.0392822	0.149252	0.137411	0.0622905	0.0865091	0.0938814	0.0934039	0.0481437	0.0796769
Fum_291 (M4)	0.0468	0.0345	0.0714384	0.0585524	0.0579925	0.0540633	0.0448817	0.0638607	0.06176	0.0386065	0.0458911	0.103303	0.0976069	0.103181	0.108831	0.0996418
Glr_309 (M0)	0.9681	0.971
Glr_310 (M1)	0.0208	0.0063
Glr_311 (M2)	0.0111	0.0228
Met292_292 (M0)			0.910956	0.814658	0.919682	0.955203	0.842594	0.847796	0.92654	0.914988
Met292_293 (M1)			-0.0255791	-0.00576711	0.00132873	0	0	0.0159818	0.000835924	-0.0211456
Met292_294 (M2)			0.0226633	0.190192	0.0589218	0.0429604	0.0265748	0.0326432	0.0512871	0.0374281
Met292_295 (M3)			0.0534177	0.0433189	0.0200672	0	0.0468885	0.05815	0.0482299	0.079628
Met292_296 (M4)			0.0586372	-0.0398522	0	0	0.0839425	0.0454289	-0.0233337	0.00131801
Met292_297 (M5)			-0.0200951	-0.00254934	0	0.0018362	0	0	-0.00355906	-0.0122166
Ser_390 (M0)	0.8985	0.906	0.815448	0.867871	0.907558	0.903952	0.939592	0.920961	0.910051	0.916229	0.983018	0.966356	0.961082	0.964688	0.976484	0.965366
Ser_391 (M1)	0.0025	-0.0035	0.00501233	0.00752633	0	0.0116703	0.00681075	0.0100175	0	0	0	0	0	0.00144518	0.000996567	0
Ser_392 (M2)	0.0415	0.0659	0.0192079	0.00813498	0.0143092	0.00763038	0.00011708	0.00528893	0.0114553	0.00932664	0	0.00699426	0.00513994	0	0.00187471	0
Ser_393 (M3)	0.0575	0.0315	0.160332	0.116468	0.0781333	0.0767471	0.0534806	0.0637324	0.0784936	0.0744444	0.0169819	0.0266499	0.033778	0.0338665	0.0206446	0.0346338
Akg_346 (M0)	0.9692	0.9768									1.39715	0.685161	0.934796	0.919136	0.626899	0.594256
Akg_347 (M1)	-0.0119	-0.0093									-0.365883	0.100779	-0.0190773	0.231545	0.352418	0.637589
Akg_348 (M2)	0.0104	0.0069									-0.0569501	0.141301	0.134216	-0.15603	0.0869447	-0.223369
Akg_349 (M3)	0.0109	0.0093									0.0255399	0.0346303	-0.0477405	-0.00373015	-0.0691869	-0.0236237
Akg_350 (M4)	0.0138	0.0105									0.00141902	0.0381286	-0.0055814	0.00934417	-0.00132224	0.0147305
Akg_351 (M5)	0.0076	0.0058									-0.00127055	0	0.00338684	-0.000265241	0.00424685	0.00041802
Pro330_330 (M0)	1.0108	0.9019	0.98847	1.01837	1.02255	0.993057	0.990327	0.992441	0.995828	1.0174	1.02794	1.01753	0.998195	1.00556	0.959557	1.04052
Pro330_331 (M1)	-0.0307	-0.0199	0	-0.020096	-0.0301058	0	0	0	0	-0.0274449	-0.046546	-0.0372928	-0.0253211	-0.0423843	0	-0.0577353
Pro330_332 (M2)	0.02	0.0876	0.00801812	0.00231212	0.00630173	0.00686464	0.0089309	0.00704838	0.00123289	0.0117116	0.00649908	0.00795216	0.00706501	0.0129701	0.0099878	0.00336205
Pro330_333 (M3)	0.0004	0.0185	0.00136315	0.00313368	0.00348487	0	0.000742508	0	0.0029394	0.000841665	0.0209362	0.00420139	0.00705079	0.00848476	0.00824912	0.00134504
Pro330_334 (M4)	-0.0049	-0.0037	0.00214902	-0.00400011	-0.00194814	0	0	0	0	-0.00252183	-0.00844193	0.00127005	-0.00195664	-0.00102787	0	0.000702981
Pro330_335 (M5)	0.0045	0.0156	0	0.000285141	-0.000281456	7.8409e-05	0	0.000510642	0	1.60489e-05	-0.000382388	0.00634021	0.0149668	0.0163956	0.0222057	0.0118089
Phe_336 (M0)	0.0075	0.0221	1.06978	1.0599	1.02849	0.901419	0.998642	1.0669	1.02406	0.996892	0.197339	0.836693	0.898243	0.782092	0.844143	0.85144
Phe_337 (M1)	0.8689	0.857	-0.0474187	0.0353357	0.0111363	0.0307077	-0.0202505	0.0251763	-0.0161756	0	0.00711899	0	0.0127885	0.028678	0.0201354	0.0136365
Phe_338 (M2)	0.0491	0.0503	-0.0112091	-0.125639	-0.0296382	0	-0.00561021	-0.103524	0.0120635	0	0.00889154	0.0143969	0.00502977	0	0.00937359	0
Phe_339 (M3)	0.0684	0.0637	-0.0137358	0.00879965	-0.0140935	0	-0.0166888	0.00372181	-0.0224442	0	0	0.0235293	0.0154628	0.00485605	0.0118593	0.0271461
Phe_340 (M4)	0.0031	0.0024	0.0019348	0.00629334	0.00294537	0.00235452	0.00185293	0.00550965	0.0013662	0.00232	0.00918133	0.0015544	0	0.000419656	0	0
Phe_341 (M5)	-0.0021	-0.0038	0.000805004	0.0213033	0.001578	0.0644251	0.0569211	0.00341992	0.00131578	0.000779415	0.34273	0.038054	0.0125916	0.043753	0.033848	0.0194011
Phe_342 (M6)	-0.0014	-0.0009	-0.000135335	-0.0055322	-0.000377121	0	-0.0135375	-0.00115178	-0.000135446	0	0.425628	0.0710741	0.0544831	0.117689	0.0514901	0.0684667
Phe_343 (M7)	0.0002	0.0003	-3.42169e-05	-0.000845305	-6.29251e-05	0	-0.002294	-0.000128055	-5.75182e-05	0	0	0	0	0.000226558	0	0
Phe_344 (M8)	0.0079	0.0113	7.31504e-06	0.000360895	2.21631e-05	0.00102139	0.000900984	7.00155e-05	8.30698e-06	7.88019e-06	0.00911132	0.0146986	0	0.022286	0.0275659	0.0199098
Phe_345 (M9)	-0.0016	-0.0023	1.23129e-06	2.2544e-05	1.89606e-06	7.21772e-05	6.38935e-05	2.913e-06	2.16694e-06	1.11547e-06	0	0	0.00140147	0	0.00158504	0
Mal_419 (M0)	0.7069	0.7789	0.55059	0.692728	0.657014	0.619857	0.817533	0.880334	0.425458	0.490656	0.635414	0.649289	0.720784	0.731285	0.828852	0.621424
Mal_420 (M1)	0.0455	0.0173	0.0825606	0.0498514	0.0666427	0.0644476	0.0628797	0.0135675	0.0814414	0.0705542	0.0492141	0.0458094	0.0422902	0.0277921	0.0270742	0.0682137
Mal_421 (M2)	0.1023	0.0696	0.139234	0.11392	0.133807	0.120275	0.069005	0.0649538	0.173381	0.170002	0.166405	0.147657	0.117531	0.122745	0.0735518	0.146632
Mal_422 (M3)	0.0989	0.0978	0.164622	0.121751	0.116223	0.153239	0.0505822	0.0411449	0.227178	0.199955	0.120197	0.112445	0.0769283	0.0734782	0.0372179	0.106362
Mal_423 (M4)	0.0465	0.0363	0.0629933	0.0217507	0.0263128	0.042181	0	0	0.0925421	0.068832	0.0287705	0.0448005	0.0424663	0.0446996	0.0333042	0.0573677
Asp_418 (M0)	0.475	0.4862	0.389772	0.483362	0.501711	0.510404	0.554999	0.601884	0.450037	0.485203	0.487673	0.516746	0.422175	0.445391	0.537893	0.449389
Asp_419 (M1)	0.08	0.0783	0.0980171	0.10168	0.0856874	0.0889215	0.0892167	0.0822749	0.0848357	0.0866426	0.0869084	0.0794503	0.104994	0.0820392	0.0797155	0.09592
Asp_420 (M2)	0.1779	0.1712	0.197467	0.173635	0.172211	0.160273	0.163566	0.143722	0.17995	0.165263	0.18275	0.151576	0.191043	0.179358	0.139128	0.166944
Asp_421 (M3)	0.1825	0.1849	0.217128	0.183274	0.174377	0.179022	0.141966	0.132645	0.20746	0.195595	0.170342	0.184435	0.198497	0.211132	0.168279	0.204933
Asp_422 (M4)	0.0847	0.0793	0.097616	0.058048	0.0660129	0.0613792	0.0502523	0.0394747	0.0777171	0.0672961	0.0723267	0.067793	0.0832917	0.0820793	0.0749845	0.0828139
Glu_432 (M0)	0.408	0.4044
Glu_433 (M1)	0.0549	0.056
Glu_434 (M2)	0.2374	0.2464
Glu_435 (M3)	0.1168	0.1101
Glu_436 (M4)	0.1146	0.1128
Glu_437 (M5)	0.0683	0.0702
Glu_489 (M0)			0.489113	0.462223	0.470943	0.483039	0.534652	0.375363	0.388002
Glu_490 (M1)			0.124418	0.0984159	0.114167	0.107188	0.0535514	0.164915	0.173869
Glu_491 (M2)			0.134463	0.218915	0.172554	0.208413	0.224292	0.187197	0.195033
Glu_492 (M3)			0.130736	0.114921	0.0977609	0.111365	0.11756	0.126447	0.112252
Glu_493 (M4)			0.0985269	0.0611	0.101306	0.0813873	0.0636916	0.0897311	0.0814574
Glu_494 (M5)			0.0227436	0.0444249	0.0432684	0.00860837	0.00625191	0.0563464	0.049386
Glu_330330 (M0)											0.447652	0.519653	0.423712	0.47478	0.553779	0.434659
Glu_330331 (M1)											0.144768	0.0787023	0.1067	0.100335	0.0684782	0.0855529
Glu_330332 (M2)											0.199195	0.206467	0.221371	0.204618	0.157323	0.197928
Glu_330333 (M3)											0.104118	0.0986634	0.10673	0.0880961	0.0691235	0.09483
Glu_330334 (M4)											0.104268	0.0965145	0.141487	0.132171	0.151296	0.18703
Asn_417 (M0)	0.9958	0.9757	1.03908	1.04309	0.988531	1.01495	0.974249	0.976209	0.963082	0.971048	1.16315	1.00929	1	1.05263	0.984339	1.01766
Asn_418 (M1)	-0.0091	-0.0036	0.133428	-0.00948311	0.00916958	0.0467905	0.0634239	0.0802549	0.0369182	0.0635977	-0.0857906	0.0232799	0	-0.00789878	0.0156611	0.0189697
Asn_419 (M2)	0.0054	0.0165	-0.189602	0.00265537	0.00229951	-0.0314087	-0.0228144	-0.0171478	0	4.07901e-05	-0.0795823	-0.0267302	0	-0.0145093	0	0.00300489
Asn_420 (M3)	0.0071	-0.001	0.00243257	-0.0398851	0	-0.0362944	-0.0108853	-0.0449956	0	-0.0350813	-0.00443513	-0.00012857	0	-0.0346964	0	-0.0435864
Asn_421 (M4)	0.0007	0.0123	0.0146611	0.00362252	0	0.00595806	-0.00397309	0.00567986	0	0.000395225	0.00665817	-0.00571162	0	0.00447095	0	0.0039547
Gln_431 (M0)	0.6547	0.7249	1.15347	0.832505	0.70364	0.766955	0.740712	0.783213	0.640537	0.727019	1.15287	0.821305	0.566196	0.744256	0.728354	0.733044
Gln_432 (M1)	-0.0047	0.0277	0.013874	-0.00020469	0.0362795	0.0280358	0.00205053	0.0449593	0.0594851	0.0302559	-0.0898587	0	0	0	0	0
Gln_433 (M2)	0.1322	0.0815	-0.199286	0.190613	0.113901	0.094949	0.150824	0.117593	0.144614	0.0889649	-0.0583168	0.0575184	0.0126341	0	0.0108207	0.00400078
Gln_434 (M3)	0.0817	0.0609	0.0205267	0.0184211	0.0696409	0.0666189	0.0511013	0.0205289	0.0425895	0.0672992	-0.0116969	0.0201958	0.0233527	0.00802149	0.0166254	0.0101924
Gln_435 (M4)	0.0761	0.0761	0.0136531	-0.0447323	0.0572391	0.0434412	0.0481888	0.0265924	0.0487592	0.0544483	0.00595655	0.0241068	0.0308326	0.0138236	0.00270551	0.0203982
Gln_436 (M5)	0.06	0.0289	-0.00224221	0.00339874	0.0192992	0	0.00712293	0.00711357	0.0640146	0.0320128	0.00104489	0.0768737	0.366985	0.233899	0.241494	0.232365
Cit_459 (M0)	0.4051	0.4218	0.400538	0.510998	0.526453	0.536882	0.662776	0.675463	0.418918	0.470547	0.699287	0.649661	0.551197	0.58814	0.668069	0.561466
Cit_460 (M1)	0.0491	0.0543	0.0500142	0.0501057	0.046021	0.0354407	0.0397233	0.0335801	0.0473572	0.0419606	0.0166116	0.0322498	0.0395103	0.038079	0.0260748	0.0338741
Cit_461 (M2)	0.2053	0.1948	0.18137	0.158491	0.144691	0.150332	0.129738	0.120411	0.173176	0.165231	0.0906411	0.108726	0.139135	0.119149	0.108077	0.132379
Cit_462 (M3)	0.1035	0.1003	0.112908	0.0949065	0.101863	0.0906125	0.068249	0.0613092	0.120637	0.113936	0.062316	0.0718003	0.0830211	0.0878317	0.0637525	0.0927505
Cit_463 (M4)	0.1128	0.1088	0.117192	0.0816589	0.0893512	0.0873744	0.0535989	0.0492016	0.110056	0.0923727	0.0581048	0.0640288	0.0924679	0.0781612	0.0643529	0.0826822
Cit_464 (M5)	0.0949	0.0916	0.0988728	0.0674459	0.0724592	0.0723851	0.033153	0.0343253	0.0997642	0.0875619	0.0528389	0.0533089	0.0721892	0.0632471	0.0516242	0.0720963
Cit_465 (M6)	0.0293	0.0283	0.0391041	0.0363939	0.0191615	0.026974	0.0127614	0.025709	0.0300916	0.0283908	0.0202006	0.0202254	0.0224796	0.0253921	0.01805	0.0247524
Tyro_466 (M0)	0.6729	0.4458	0.997106	0.980272	0.957288	0.960291	0.981166	0.943726	0.995293	0.948218	1.09673	0.991078	0.966184	1.01403	0.996772	1.02979
Tyro_467 (M1)	-0.0056	-0.0211	0	0.0109087	0.00950788	0.0173822	0	0.0330928	0.00433352	0.0188223	-0.0806155	0.0120621	0.00241481	-0.0215433	0.00243717	0.000495734
Tyro_468 (M2)	-0.0227	0.0173	0	0	0	0.00544893	0.00412145	-0.0219701	-0.0219376	0	-0.0715694	-0.0285736	0	-0.0409074	-0.0246571	-0.0318468
Tyro_469 (M3)	-0.0222	-0.0242	0	0.00614825	0.00116833	0	0.00512401	0.00873995	0.0304091	0	-0.00983116	0.0101221	0.00314465	0.0105832	0.00297534	0.00380379
Tyro_470 (M4)	0.0372	0.0102	0	0	0	0	0.00890391	-0.0114928	-0.0189691	0	0.00771669	0.00202623	0	-0.00716293	-0.00803066	-0.00209641
Tyro_471 (M5)	-0.0102	0.009	0.00245027	0.00174648	0	0.00249141	0	0.00148068	0.000726884	0.00208585	0.000669512	-0.00331103	0	0.000843837	0.00153276	-0.000522633
Tyro_472 (M6)	0.3444	0.5214	0.000431126	0.000910591	0.0166042	0.00913199	0.000187896	0.0321907	0.0153423	0.00915097	0.0889507	0.0253638	0.0276731	0.0526009	0.0314003	0.000396273
Tyro_473 (M7)	-0.0123	0.0299	0	0	0	0	0.000497037	0.0305285	-0.00496709	0	-0.0310237	-0.0084133	0	-0.00140451	0.00339175	1.31171e-05
Tyro_474 (M8)	0.0227	0.0255	0	0	0	0	0	-0.0153423	-0.000680736	0	-0.00384607	-0.00112895	0	-0.00789642	-0.0061341	-2.99909e-05
Tyro_475 (M9)	-0.0042	-0.014	1.25567e-05	1.41189e-05	0.0154316	0.00525398	0	-0.000953062	0.000449914	0.0217228	0.00281759	0.000774592	0.000583878	0.000860316	0.000312508	8.04054e-07
Trp_13C375 (M0)	0.0047	0.0055
Trp_13C376 (M1)	-0.0015	-0.0017
Trp_13C377 (M2)	0.7219	0.6725
Trp_13C378 (M3)	0.0504	0.0427
Trp_13C379 (M4)	0.0264	0.0258
Trp_13C380 (M5)	0.0276	0.0288
Trp_13C381 (M6)	0.0013	-0.005
Trp_13C382 (M7)	-0.0041	0.0006
Trp_13C383 (M8)	0.1529	0.2119
Trp_13C384 (M9)	0.0133	0.0159
Trp_13C385 (M10)	0.0023	0.0016
Trp_13C386 (M11)	0.005	0.0014
