## Supplementary material for "High-resolution glucose tracing and in situ imaging reveals regulated lactate production in human pancreatic β cells": Table S3

### Sheet: Retention Times
Retention Times (min.)
Metabolite	HP1404 A	HP1404 B	HP1406 A	HP1406 B	HP1408 A	HP1408 B	HP1416 A	HP1416 B	HP1419 A	HP1419 B	HI117A	HI117B	HI1120A	HI1120B	HI1121A	HI1121B	HP1431A	HP1431B
Pyr_	5.14	5.14	5.14	5.14	5.14	5.14	5.14	5.14	5.15	5.15	9.179	9.197	9.197	9.185	9.191	9.204	9.204	9.21
Lac_	7.92	7.92	7.92	7.93	7.9	7.93	7.93	7.93	7.93	7.93	19.281	19.306	19.312	19.312	19.3	19.306	19.306	19.319
Ala_	8.51	8.51	8.51	8.51	8.51	8.51	8.51	8.51	8.51	8.51	9.39	9.39	9.391	9.449	9.391	9.398	9.39	9.449
Gly_	8.81	8.82	8.82	8.82	8.82	8.82	8.82	8.82	8.82	8.82	9.771	9.764	9.771	9.771	9.764	9.771	9.771	9.771
Val_	10.22	10.22	10.22	10.22	10.21	10.22	10.22	10.22	10.22	10.22	11.294	11.521	11.294	11.294	11.294	11.294	11.294	11.294
Leu_	10.84	10.85	10.85	10.85	10.84	10.85	10.85	10.85	10.85	10.85	29.377	29.384	29.377	29.371	29.371	29.371	29.371	29.371
Ile_	11.32	11.33	11.33	11.33	11.33	11.33	11.33	11.33	11.33	11.33	12.502	12.51	12.503	12.502	12.502	12.51	12.502	12.502
Suc_	11.79	11.8	11.79	11.79	11.79	11.79	11.79	11.79	11.79	11.79	12.964	12.964	12.964	12.964	12.964	12.964	12.964	12.964
Pro_	11.91	11.91	11.91	11.91	11.91	11.91	11.91	11.91	11.91	11.91
Fum_	12.29	12.29	12.28	12.29	12.28	12.29	12.29	12.28	12.29	12.28	13.454	13.454	13.454	13.454	13.454	13.454	13.454	13.461
Glr_	13.34	13.34	13.33	13.33	13.33	13.33	13.33	13.33	13.34	13.33
Ser_	15.66	15.65	15.65	15.65	15.65	15.65	15.65	15.65	15.65	15.65	16.822	16.822	16.815	16.822	16.822	16.822	16.822	16.822
Akg_	15.99	15.99	15.98	15.98	15.99	15.98	15.98	15.98	15.98	15.98	48.6	48.581	48.594	48.594	48.587	48.581	48.581	48.588
Pro330_	16.48	16.49	16.47	16.47	16.47	16.46	16.47	16.47	16.46	16.46	17.555	17.555	17.555	17.554	17.555	17.555	17.554	17.555
Phe_	17.13	17.13	17.13	17.12	17.13	17.12	17.12	17.12	17.12	17.12
Mal_	17.38	17.38	17.37	17.37	17.37	17.37	17.37	17.37	17.37	17.37	18.397	18.397	18.397	18.396	18.404	18.397	18.397	18.397
Asp_	17.91	17.91	17.9	17.9	17.9	17.9	17.9	17.9	17.9	17.9	18.902	18.902	18.902	18.902	18.902	18.902	18.902	18.902
Glu_	19.22	19.22	19.21	19.21	19.22	19.21	19.22	19.21	19.21	19.21	20.154	20.161	20.161	20.161	20.161	20.161	20.161	20.161
Asn_	19.55	19.55	19.55	19.55	19.55	19.55	19.55	19.55	19.55	19.55	20.491	20.483	20.484	20.483	20.483	20.483	20.483	20.483
Gln_	20.7	20.7	20.69	20.76	20.7	20.69	20.69	20.69	20.69	20.69	21.596	21.589	21.597	21.589	21.589	21.596	21.596	21.596
Cit_	22.38	22.38	22.37	22.37	22.37	22.37	22.37	22.37	22.36	22.37	23.251	23.251	23.251	23.251	23.251	23.251	23.251	23.251
Tyro_	22.53	22.53	22.52	22.52	22.52	22.52	22.52	22.52	22.52	22.52	23.42	23.42	23.42	23.419	23.42	23.419	23.419	23.419
Trp_13C	23	23	23	23	23	23	23	23	23	23

### Sheet: Ion Counts
Total ion counts
Fragment	HP1404 A	HP1404 B	HP1406 A	HP1406 B	HP1408 A	HP1408 B	HP1416 A	HP1416 B	HP1419 A	HP1419 B	HI1120A	HI1120B	HI1121A	HI1121B	HI117A	HI117B	HP1431A	HP1431B
Pyr_ 174	814287	744617	1028499	1128215	1720398	1525598	1441860	1738774	1546692	1350289
Lac_ 261	3337300	3218374	4963377	3859959	6140552	4917188	4841278	6363894	4460343	4184479	1198693	2026657	796428	993519	1168751	1073268	866050	1616621
Ala_ 260	440659	462898	1011236	1060787	666126	1054728	954406	1590289	804963	591997	98132	139900	100060	100090	94517	99155	107012	128131
Gly_ 246	2011403	1836972	2420629	2954787	1697598	3408053	2708932	3265955	2375152	2025915	301712	402692	135880	163514	203211	135181	287216	379320
Val_ 288	839581	874623	931392	966698	250858	967550	950231	928281	990491	957311	219850	245573	222557	225844	262674	155801	233034	239103
Leu_ 274	197057	210524	347937	370637	426355	369822	327641	420287	272563	207488	1117315	1273317	541345	470829	73404	82865	1737699	3641015
Ile_ 274	661784	700123	795053	826255	988432	778887	780956	823442	751909	689718	197121	241457	198917	205175	224474	196375	213527	235608
Suc_ 289	2417570	1544651	1870957	1915030	1716048	2344667	1718416	1776072	1792113	1467571	308572	336252	301548	316702	272354	266624	351301	354731
Pro_ 286	119451	146189	280241	337080	272583	309973	238303	319566	221756	176785	12220	20758	17402	20192	13208	0	16786	10777
Fum_ 287	1708549	1020349	1281100	1626778	1049470	2390845	1290616	1446364	1065090	853046	105662	103924	62561	63334	37022	46752	94544	137354
Glr_ 309	26363604	28459448	552887	573625	536092	692260	461410	432932	467579	423373
Ser_ 390	567751	572045	1156359	1239980	793664	1353200	835608	1075784	985943	814340	121891	200893	91167	105254	110946	96243	116490	161780
Akg_ 346	1052773	538661	511425	609645	478420	471829	458092	475692	299113	295399
Pro330_ 330	290346	289711	583342	958360	90386	785131	531666	693247	432047	253876	98093	128731	77443	56163	64229	74836	74800	190750
Phe_ 336	479775	481118	531911	555116	542381	536521	572499	546623	555937	546033
Mal_ 419	624971	493193	718847	803612	644347	822148	818341	971098	536008	421163	89513	107075	39140	41908	33575	39336	84960	94691
Asp_ 418	770884	1075535	2706120	3094559	4418478	3797260	3388637	3164374	3296410	2618994	457389	577486	181241	211067	77786	81481	493665	338384
Glu_ 432	3406510	4661955	9033867	9997921	11301605	11068923	11262176	12824749	9637596	7179677	1296666	1692738	498346	527764	352507	346737	1405657	1316258
Asn_ 417	74081	80553	212670	268901	54545	304604	426304	562403	230250	185746	41351	70933	19640	24323	18066	30221	41116	26999
Gln_ 431	38801	71014	94934	221629	24488	127213	146121	197712	182265	105376	51553	70921	25460	38475	48821	29579	21270	44385
Cit_ 459	1282580	1272162	1701223	1851232	1819560	2477354	1761936	2260162	1492985	1144750	158310	225005	113174	112794	78349	93531	161854	189151
Tyro_ 466	40102	49163	81841	94073	99404	120990	95771	109989	103006	70326	16778	31961	14964	16957	31330	11666	13551	30184
Trp_13C 375	28285	36340	501437	404715	89595	380125	431590	676649	356919	396875

### Sheet: MID
Mass isotopomer abundances
Ion	HP1404 A	HP1404 B	HP1406 A	HP1406 B	HP1408 A	HP1408 B	HP1416 A	HP1416 B	HP1419 A	HP1419 B	HI117A	HI117B	HI1120A	HI1120B	HI1121A	HI1121B	HP1431A	HP1431B
Pyr_174 (M0)	0.6036	0.5251	0.4711	0.4084	0.3802	0.3424	0.4305	0.3944	0.3577	0.3777	0.654422	0.573853	0.433433	0.542001	0.553364	0.60732	0.320571	0.395245
Pyr_175 (M1)	0.1287	0.1576	0.1177	0.1166	0.0819	0.0928	0.0938	0.083	0.095	0.1006	0.0373751	0.0546913	0.0455403	0.0268248	0.0521161	0.0367857	0.0355654	0.0362478
Pyr_176 (M2)	0.0218	0.0226	0.0358	0.0398	0.046	0.0464	0.0398	0.0424	0.0444	0.0487	0.0201019	0.0371007	0.0389013	0.0351635	0.0397957	0.0381996	0.0567483	0.0501784
Pyr_177 (M3)	0.2459	0.2947	0.3754	0.4353	0.4919	0.5183	0.436	0.4801	0.503	0.473	0.288101	0.334355	0.482125	0.396011	0.354724	0.317694	0.587115	0.518328
Lac_261 (M0)	0.7306	0.675	0.7221	0.6142	0.7521	0.6803	0.5947	0.58	0.744	0.7705	0.270895	0.0313204	0.288084	0.796655	0.223617	0.194253	0.258221	0.263508
Lac_262 (M1)	0.0023	0.0023	0.0016	0.0047	0.0045	0.0057	0.0066	0.004	-0.0014	0.0012	0.0658024	0.105755	0.0473279	0.00379121	0.0660067	0.0494097	0.100478	0.0651409
Lac_263 (M2)	0.1303	0.1353	0.1018	0.1356	0.0504	0.1103	0.1165	0.0892	0.1184	0.1205	0.353071	0.451023	0.344576	0.0220746	0.40678	0.453656	0.3414	0.355504
Lac_264 (M3)	0.1367	0.1874	0.1745	0.2456	0.193	0.2036	0.2822	0.3268	0.1389	0.1077	0.310232	0.411902	0.320012	0.177479	0.303596	0.302681	0.2999	0.315846
Ala_260 (M0)	0.5688	0.5436	0.6179	0.6539	0.6333	0.7346	0.6231	0.5541	0.6281	0.6186	0.513514	0.50896	0.51729	0.543373	0.558464	0.592085	0.513129	0.522618
Ala_261 (M1)	-0.0092	-0.0097	-0.0076	-0.0023	-0.0127	-0.0055	-0.0056	-0.0022	-0.0005	-0.0166	0.139555	0.127813	0.155414	0.134803	0.140535	0.157154	0.132453	0.115663
Ala_262 (M2)	-0.0026	-0.0037	0.0134	0.013	0.0568	0.0086	0.01	0.0181	0.0074	-0.012	0.0702873	0.074953	0.0775138	0.0721151	0.0825755	0.0810502	0.078558	0.0844516
Ala_263 (M3)	0.443	0.4699	0.3763	0.3355	0.3225	0.2622	0.3725	0.43	0.3651	0.41	0.276645	0.288274	0.249783	0.249709	0.218426	0.169711	0.27586	0.277268
Gly_246 (M0)	0.9301	0.9245	0.936	0.9441	0.744	0.9537	0.9406	0.9454	0.9326	0.9147	0.83292	0.783846	0.859033	0.894914	0.750231	0.800145	0.889153	0.902085
Gly_247 (M1)	0.0594	0.0631	0.0559	0.0458	0.2412	0.0387	0.0519	0.0396	0.0591	0.0756	0.160886	0.216154	0.11936	0.0851756	0.215418	0.188534	0.110128	0.0854165
Gly_248 (M2)	0.0105	0.0124	0.0081	0.0101	0.0149	0.0076	0.0075	0.015	0.0083	0.0097	0.00619352	0	0.021607	0.0199102	0.0343508	0.0113216	0.000719186	0.0124984
Val_288 (M0)	0.128	0.1287	0.146	0.1377	0.7031	0.1342	0.1374	0.1801	0.1318	0.1123	0.26418	0.00388735	0.0992331	0.18965	0.11062	0.108052	0.0836842	0.13128
Val_289 (M1)	0.0294	0.0248	0.0216	0.0271	-0.0268	0.0356	0.0126	0.0219	0.0185	0.0307	0.0329498	0.0321644	0.0458419	0.0340742	0.0310336	0.0452849	0.032941	0.033549
Val_290 (M2)	0.0111	0.0062	0.021	0.0209	0.0096	0.0259	0.0127	0.0097	0.0082	0.0164	0.0142961	0	0.0106912	0.0170497	0.0170652	0.019546	0.0163904	0.0051094
Val_291 (M3)	0.0126	0.0242	0.0154	0.0117	0.0035	-0.0005	-0.0063	-0.0072	0.0033	0.0048	0.00228937	0.77441	0	0.00892204	0	0	0.000436877	0
Val_292 (M4)	0.7691	0.7627	0.7497	0.7501	0.2889	0.7525	0.7909	0.7466	0.7905	0.7743	0.638653	0.153519	0.773872	0.691304	0.787843	0.766789	0.802695	0.76998
Val_293 (M5)	0.0497	0.0534	0.0462	0.0525	0.0216	0.0523	0.0527	0.0488	0.0476	0.0616	0.0476315	0.0360195	0.0703614	0.0590008	0.0534378	0.0603279	0.0638528	0.0600821
Leu_274 (M0)	0.8557	0.9102	0.9186	0.9446	0.9552	0.8924	0.8933	0.9184	0.9056	0.8704	0.97326	0.925801	0.967511	0.971808	0.943128	0.961761	0.947585	0.957442
Leu_275 (M1)	0.051	0.0514	0.0377	0.027	0.0118	0.0444	0.0449	0.035	0.0633	0.0924	0	0.0374717	0	0.00564184	0.00471627	0	0.0259072	0.00390889
Leu_276 (M2)	-0.0331	-0.0389	-0.0334	-0.0283	-0.0087	-0.0315	-0.0363	-0.0256	-0.0718	-0.0904	0.0122399	0.0224204	0.0241017	0.0167461	0.0340493	0.0247056	0.0160432	0.0299084
Leu_277 (M3)	0.0061	0.003	0.0057	0.006	-0.0048	0.0022	0.0081	0.0024	0.0118	0.0254	0.00444379	0.0138343	0	0	0.0175534	0.0127133	0.00990504	0.0018067
Leu_278 (M4)	-0.0012	-0.0002	0.0004	-0.0015	-0.0007	-0.0005	0.0015	-0.0003	0.0007	-0.0009	0	0	0	0	0	0	0	0
Leu_279 (M5)	0.1511	0.0911	0.0883	0.0648	0.0586	0.1157	0.1103	0.0874	0.1125	0.1283	6.38939e-05	0	0.00048857	0.000352278	0	0	0.00034249	0.00341897
Leu_280 (M6)	-0.0296	-0.0167	-0.0174	-0.0126	-0.0114	-0.0226	-0.0218	-0.0171	-0.0221	-0.0252	0.00999224	0.000472733	0.00789873	0.0054517	0.000553191	0.000819965	0.000216901	0.00351469
Ile_274 (M0)	0.1949	0.1855	0.2796	0.2847	0.2868	0.2741	0.2745	0.333	0.2315	0.1857	0.301893	0.125107	0.173518	0.311801	0.140089	0.163091	0.138587	0.229877
Ile_275 (M1)	0.001	0.0178	0.0149	0.0175	0.0077	0.0075	0.003	0.0034	0.0085	0.0061	0	0.0153843	0.0132768	0.0137641	0.017279	0.0130264	0.00941563	0
Ile_276 (M2)	0.0002	-0.001	0.006	0.0038	-0.001	0.0021	0.0002	-0.0013	-0.0006	0.0004	0.00246613	0.00364112	0	0	0.0063527	0	0.00497363	0.00903697
Ile_277 (M3)	-0.0022	0.0064	0.0047	0.0043	0.001	-0.0007	-0.0046	-0.0033	-0.0042	-0.0035	0.00488539	0.0117769	0.00385192	0.00486688	0.00521785	0.00885249	0.00616998	0.0205358
Ile_278 (M4)	0	-0.002	-0.0025	-0.0023	0.0015	-0.0008	0.0002	0	0.0003	0.0002	0	0.00279731	0	0	0.000372197	0	0.00370946	0
Ile_279 (M5)	0.7272	0.7132	0.627	0.6222	0.6451	0.655	0.6655	0.6084	0.6986	0.73	0.627963	0.787897	0.752533	0.611182	0.75902	0.742479	0.756122	0.660798
Ile_280 (M6)	0.079	0.0801	0.0703	0.0697	0.0589	0.0629	0.0611	0.0598	0.066	0.0812	0.0627933	0.0533965	0.0568204	0.0583859	0.071669	0.0725512	0.0810222	0.0797528
Suc_289 (M0)	0.9541	0.9318	0.9468	0.9338	0.9529	0.9013	0.9584	0.9481	0.9517	0.9682	0.96183	0.950481	0.932268	0.930437	0.94143	0.947065	0.947523	0.921225
Suc_290 (M1)	0.005	0.0068	0.0074	0.0103	0.0102	0.019	0.0021	0.0103	0.0084	0.0004	0	0	0.000766564	0.00365583	0.00498454	0	0.0108155	0.0116784
Suc_291 (M2)	0.0052	0.0068	0.0161	0.0201	0.0193	0.0355	0.0175	0.0163	0.0131	0.0049	0	0.00118053	0.00126869	0.00667706	0	0	0.00673978	0.0126657
Suc_292 (M3)	0.0073	0.0131	0.0094	0.0144	0.0078	0.016	0.0085	0.0107	0.0069	0.0078	0.00440821	0.00949256	0.0095514	0.00562275	0.00552041	0.00618147	0.00307483	0.0133574
Suc_293 (M4)	0.0284	0.0416	0.0204	0.0214	0.0098	0.0282	0.0136	0.0146	0.0199	0.0186	0.0337613	0.0388461	0.056145	0.0536073	0.0480653	0.0467533	0.0318465	0.0410731
Pro_286 (M0)	0.9518	0.9644	1.0205	1.0062	0.9923	1.0326	1.0262	1.0071	1.0167	1.027
Pro_287 (M1)	-0.0424	-0.0207	-0.0231	-0.0132	-0.0108	-0.024	-0.0344	-0.0301	-0.0151	-0.0258
Pro_288 (M2)	0.0039	0.0226	-0.0147	-0.0105	-0.0081	-0.0198	-0.002	-0.0009	-0.0166	-0.024
Pro_289 (M3)	0.0992	0.0495	0.0053	0.0076	0.0256	0.0027	-0.0054	-0.006	-0.0062	-0.0016
Pro_290 (M4)	-0.0043	-0.0136	0.0158	0.0135	0.0043	0.0109	0.0192	0.0256	0.0243	0.0305
Pro_291 (M5)	-0.0083	-0.0022	-0.0038	-0.0036	-0.0033	-0.0025	-0.0037	0.0043	-0.0032	-0.0061
Fum_287 (M0)	0.9574	0.9202	0.8288	0.8012	0.823	0.7505	0.834	0.8057	0.8081	0.8257	0.815057	0.697925	0.662515	0.708028	0.762184	0.846837	0.658954	0.644018
Fum_288 (M1)	0.0085	0.0138	0.0331	0.0412	0.0167	0.0456	0.0369	0.0445	0.028	0.0251	0.062029	0.0776332	0.0955478	0.0556389	0.0873804	0.0397306	0.0498324	0.0686796
Fum_289 (M2)	0.0092	0.0176	0.0473	0.0549	0.0527	0.0785	0.05	0.0611	0.0478	0.0424	0.00688233	0.0376607	0.0885232	0.0994776	0.0187776	0.0427584	0.105695	0.118597
Fum_290 (M3)	0.0155	0.0255	0.0529	0.0618	0.0307	0.0787	0.0471	0.0558	0.0633	0.0584	0	0.0257743	0.0803781	0.0748649	0.0477124	0.029415	0.111073	0.101529
Fum_291 (M4)	0.0093	0.023	0.0379	0.0409	0.0769	0.0467	0.0321	0.0329	0.0528	0.0484	0.116031	0.161006	0.0730361	0.0619904	0.0839458	0.041259	0.0744455	0.0671768
Glr_309 (M0)	0.995	0.9922	0.9777	0.9813	0.9825	0.9878	0.9836	0.9608	0.9706	0.9687
Glr_310 (M1)	0.0055	0.0072	0.0083	0.0097	0.0273	0.0065	0.0007	0.0183	0.0136	0.012
Glr_311 (M2)	-0.0005	0.0006	0.014	0.009	-0.0099	0.0056	0.0158	0.0209	0.0159	0.0193
Ser_390 (M0)	0.9531	0.882	0.9606	0.9502	0.9796	0.9825	0.9612	0.9541	0.9637	0.961	0.926053	0.905725	0.897684	0.939226	0.912055	0.927313	0.921976	0.944535
Ser_391 (M1)	-0.0054	0.0006	-0.0054	-0.0004	-0.0003	-0.0092	-0.0046	-0.0081	0.0039	0.0006	0.00925549	0.0113087	0.00182836	0	0.0113701	0	0.00106438	0
Ser_392 (M2)	0.0465	0.0401	0.0242	0.0266	0.0098	0.0194	0.0341	0.0314	0.0258	0.0357	0.0625955	0.0798497	0.0835481	0.0407234	0.0673295	0.061357	0.0637878	0.045024
Ser_393 (M3)	0.0059	0.0773	0.0205	0.0235	0.0109	0.0073	0.0094	0.0226	0.0066	0.0027	0.00209636	0.00311695	0.0169393	0.0200504	0.0092455	0.0113299	0.0131722	0.0104412
Akg_346 (M0)	0.9893	0.9879	0.9548	0.9416	0.9851	0.9354	0.9596	0.9223	0.9287	0.9391	0.547596	0.523474	0.527737	0.546564	0.611091	0.670816	0.380838	0.372004
Akg_347 (M1)	-0.0015	-0.0131	-0.0042	0.0077	-0.0073	0.0067	-0.0055	0.0055	0.004	0.011	0.0787331	0.0919933	0.0509873	0.041087	0.0745475	0.0461933	0.05199	0.0643919
Akg_348 (M2)	0.0049	0.0048	0.0171	0.0157	0.0055	0.014	0.0155	0.029	0.0196	0.0016	0.214767	0.215477	0.16917	0.172179	0.168558	0.147661	0.204193	0.199114
Akg_349 (M3)	0.001	0.0104	0.0117	0.0118	-0.002	0.0083	0.0145	0.0198	0.0168	0.0234	0.08714	0.0359335	0.0905176	0.087678	0.0423491	0.0531172	0.134738	0.143507
Akg_350 (M4)	0.0044	0.0077	0.0113	0.0152	0.0123	0.0204	0.012	0.0126	0.0135	0.0185	0.0595073	0.102683	0.0950688	0.0891696	0.06459	0.0459365	0.134437	0.129872
Akg_351 (M5)	0.0018	0.0023	0.0094	0.0081	0.0064	0.0153	0.0039	0.0107	0.0173	0.0063	0.0122567	0.0304387	0.0665196	0.0633224	0.0388647	0.0362756	0.0938033	0.0911113
Pro330_330 (M0)	0.9953	0.9975	1.007	1.0028	0.995	1.0253	0.9771	0.9837	0.9821	0.979	0.710324	1.03074	1.01096	1.0086	1.02328	1.01635	1.02505	1.0167
Pro330_331 (M1)	-0.0348	-0.0214	-0.0344	-0.0236	-0.0242	-0.0321	-0.0222	-0.0253	-0.028	-0.0285	-0.0255713	-0.0484829	-0.0449034	-0.027618	-0.0599209	-0.0564201	-0.0360981	-0.0322628
Pro330_332 (M2)	0.0175	0.0082	0.0116	0.0153	0.0283	0.0085	0.025	0.026	0.0247	0.0282	0.0185776	0.0186404	0.032534	0.0181613	0.0333175	0.0596857	0.00171526	0.0145466
Pro330_333 (M3)	0.0092	0.0082	0.0089	0.0023	0.0085	-0.0007	0.01	0.0086	0.0114	0.0036	-0.000298146	0.00290404	0.000695904	0.00162735	0.00231409	-0.0169497	0.0065897	0.00226692
Pro330_334 (M4)	0.0023	0.0001	0.0029	0	-0.0078	-0.0008	0.0033	0.0035	0.0035	0.0072	0.00480486	-0.00387967	0.00208622	-0.00362068	0.00265256	-0.00405529	-0.00155797	-0.000636638
Pro330_335 (M5)	0.0105	0.0073	0.004	0.0033	0.0003	-0.0002	0.0068	0.0036	0.0063	0.0105	0.292163	8.17979e-05	-0.00137763	0.00284661	-0.00164381	0.00139281	0.00430063	-0.000609901
Phe_336 (M0)	0.0235	0.0516	0.0102	0.0207	0.0409	0.0343	0.016	0.039	0.0016	0.0195
Phe_337 (M1)	0.8701	0.8488	0.8772	0.8572	0.8046	0.8552	0.8577	0.8427	0.8689	0.8506
Phe_338 (M2)	0.0442	0.0343	0.0371	0.0424	0.0407	0.0462	0.0531	0.0434	0.048	0.0569
Phe_339 (M3)	0.0598	0.0608	0.0678	0.0676	0.0651	0.0614	0.0576	0.0604	0.068	0.0576
Phe_340 (M4)	0.0011	-0.0011	0.002	0.0031	-0.0025	0.0064	0.0045	0.0046	0.0053	0.0003
Phe_341 (M5)	-0.0077	-0.0037	0.0003	0.004	0.0212	-0.0114	0.0026	0.0032	0.0032	0.0045
Phe_342 (M6)	0.0033	0.0026	-0.0019	-0.0029	0.0053	0.0006	-0.0017	-0.0027	-0.0029	0.0023
Phe_343 (M7)	-0.0003	-0.0004	0.0001	0	0.0106	0.0006	-0.0002	0	0	-0.0012
Phe_344 (M8)	0.0075	0.0091	0.009	0.0099	0.0012	0.0084	0.0096	0.0118	0.0099	0.0119
Phe_345 (M9)	-0.0016	-0.0019	-0.0019	-0.002	0.0129	-0.0018	0.0007	-0.0024	-0.002	-0.0024
Mal_419 (M0)	0.9019	0.847	0.7047	0.6923	0.7482	0.664	0.764	0.7059	0.7139	0.7387	0.71737	0.733691	0.632525	0.647112	0.804263	0.900241	0.609502	0.618371
Mal_420 (M1)	0.0077	0.021	0.0562	0.0533	0.0346	0.0483	0.0466	0.0621	0.0343	0.0164	0.0870748	0.0510234	0.0777631	0.0823069	0.0441428	0.00765003	0.0752322	0.0575706
Mal_421 (M2)	0.0383	0.052	0.0976	0.1115	0.0855	0.1164	0.0933	0.1189	0.088	0.0907	0.108709	0.13981	0.15807	0.139342	0.0911864	0.0464556	0.130873	0.153947
Mal_422 (M3)	0.0308	0.0508	0.0954	0.0943	0.0782	0.1101	0.0641	0.0806	0.1013	0.0979	0.0607945	0.058899	0.101968	0.0896476	0.0583404	0.0362408	0.131135	0.120113
Mal_423 (M4)	0.0213	0.0292	0.0461	0.0486	0.0534	0.061	0.0321	0.0325	0.0624	0.0563	0.0260512	0.0165769	0.0296737	0.0415909	0.00206711	0.00941261	0.0532565	0.049998
Asp_418 (M0)	0.4893	0.4758	0.5505	0.5761	0.5606	0.5722	0.7227	0.6763	0.6309	0.6115	0.767765	0.777587	0.689656	0.705496	0.788037	0.82691	0.609307	0.605105
Asp_419 (M1)	0.0546	0.062	0.0843	0.081	0.083	0.0842	0.0602	0.0642	0.0526	0.0554	0.0547984	0.0280075	0.0642186	0.061704	0.0513902	0.0551732	0.0708717	0.071528
Asp_420 (M2)	0.1476	0.1419	0.1518	0.1454	0.1485	0.1381	0.1088	0.1237	0.1156	0.1149	0.0911048	0.093898	0.123095	0.114661	0.0828015	0.0621055	0.138941	0.142873
Asp_421 (M3)	0.178	0.1824	0.1436	0.1301	0.1361	0.1337	0.0766	0.0932	0.1268	0.1368	0.0496854	0.0492548	0.0866978	0.0789848	0.0565278	0.0372112	0.121443	0.123467
Asp_422 (M4)	0.1306	0.1378	0.0698	0.0674	0.0718	0.0718	0.0316	0.0426	0.0742	0.0814	0.0366466	0.0512529	0.0363325	0.0391539	0.0212434	0.0186	0.0594376	0.0570274
Glu_432 (M0)	0.3564	0.3606	0.4115	0.43	0.4558	0.442	0.5378	0.5079	0.4416	0.422	0.64082	0.621733	0.587689	0.561703	0.74455	0.77931	0.509622	0.518855
Glu_433 (M1)	0.0484	0.0416	0.0658	0.0648	0.0593	0.0589	0.0534	0.0647	0.0468	0.0477	0.0587137	0.0665209	0.0576944	0.0628	0.0448021	0.0437569	0.0507614	0.0573258
Glu_434 (M2)	0.1967	0.1899	0.2333	0.2235	0.1956	0.2114	0.2183	0.2196	0.2075	0.218	0.188763	0.184054	0.18344	0.201587	0.129371	0.112933	0.202649	0.194134
Glu_435 (M3)	0.1162	0.1191	0.1136	0.1107	0.1038	0.1027	0.0786	0.087	0.1034	0.1053	0.0555588	0.0591434	0.0765281	0.078978	0.0418956	0.0346847	0.0965881	0.0963383
Glu_436 (M4)	0.1385	0.1456	0.1016	0.0965	0.1019	0.0982	0.0642	0.0701	0.1074	0.1105	0.0393591	0.0452182	0.0584683	0.0605845	0.0256443	0.0194579	0.079212	0.0791182
Glu_437 (M5)	0.1439	0.1432	0.0742	0.0746	0.0835	0.0869	0.0477	0.0507	0.0935	0.0966	0.0167859	0.0233311	0.0361799	0.0343478	0.0137367	0.00985801	0.0611675	0.0542284
Asn_417 (M0)	0.9837	1.0083	0.9798	0.9837	0.9761	0.992	0.9974	1.0057	0.9904	1.0026	0.915092	0.931474	0.932984	0.964047	0.916762	0.906816	0.937865	0.948978
Asn_418 (M1)	-0.0136	-0.0494	0.0002	0.0019	0.0179	0.0019	-0.0004	-0.0069	-0.0004	-0.0003	0.073816	0.0520135	0.0513169	0	0.0443207	0.0247396	0	0.00155699
Asn_419 (M2)	0.0086	0.0449	0.0152	0.0114	-0.0009	0.0039	0.0045	-0.005	0.0065	0.0048	2.46826e-05	0.0165128	0.00618004	0.0154428	0.0278179	0.0155114	0.0307716	0.00884298
Asn_420 (M3)	0.0158	-0.0033	0.0046	0.0044	0.0199	0.0019	0.0018	0.0046	0.0016	-0.0077	0.0110671	0	0.00951921	0.0191673	0.0110989	0.0185482	0.0309694	0.00775578
Asn_421 (M4)	0.0056	-0.0005	0.0002	-0.0014	-0.013	0.0004	-0.0033	0.0016	0.002	0.0006	0	0	0	0.00134324	0	0.034385	0.000393952	0.0328665
Gln_431 (M0)	0.6013	0.8972	0.7685	0.0102	1.0069	0.8666	0.8735	0.8846	0.8984	0.9295	0.981483	0.935696	0.91844	0.931299	0.931473	0.96285	0.872808	0.980228
Gln_432 (M1)	0.0332	-0.0102	0.0447	0.4408	-0.0661	0.0057	0.0158	0.016	0.0243	0.0158	0	0	0.00177705	0	0.0431071	0	0	-0.0220938
Gln_433 (M2)	0.0411	0.0193	0.0391	0.1074	0.005	0.0341	0.034	0.0368	0.0284	0.011	0.0103153	0.0498868	0.0430161	0.0264272	0.025993	0.0341565	0.0763653	-0.00566396
Gln_434 (M3)	0.0398	0.0215	0.0489	0.222	0.0124	0.0362	0.0312	0.0233	0.0225	0.0131	0	0.0036113	0.00656138	0.0234698	0.0196427	0.00299339	0.0121502	0.0111029
Gln_435 (M4)	0.0747	0.0181	0.0591	0.102	0.0235	0.0444	0.0237	0.0266	0.0212	0.0193	0.00428835	0.00840363	0.0302051	0.0188042	-0.0213023	0	0.0372784	0.0253257
Gln_436 (M5)	0.21	0.0541	0.0396	0.1176	0.0183	0.013	0.0219	0.0128	0.0052	0.0113	0.00391295	0.00240199	0	0	0.00108621	0	0.00139832	0.0111011
Cit_459 (M0)	0.6908	0.6195	0.5354	0.5351	0.5089	0.4641	0.5349	0.5115	0.5353	0.5065	0.803803	0.803327	0.642052	0.659197	0.877121	0.880359	0.524548	0.536651
Cit_460 (M1)	0.0112	0.0243	0.0496	0.0516	0.0373	0.0522	0.0562	0.0594	0.0364	0.0366	0.0618775	0.0367049	0.0438275	0.0447251	0.0282746	0.029504	0.0406369	0.0648147
Cit_461 (M2)	0.085	0.1037	0.151	0.1534	0.1563	0.1656	0.1787	0.1851	0.131	0.1341	0.0779292	0.0628195	0.140449	0.127831	0.0490192	0.0512672	0.160167	0.137405
Cit_462 (M3)	0.0466	0.0509	0.0839	0.0787	0.073	0.0841	0.0722	0.0789	0.0737	0.0824	0.0147798	0.0422178	0.0632565	0.0638758	0.0217389	0.0167843	0.088545	0.0871293
Cit_463 (M4)	0.0621	0.074	0.0763	0.0793	0.0927	0.094	0.0751	0.08	0.0889	0.0979	0.0263452	0.0326086	0.0583531	0.0579965	0.0126416	0.0108648	0.0853203	0.0870714
Cit_464 (M5)	0.0634	0.0778	0.0699	0.0692	0.0846	0.0897	0.0587	0.0576	0.0876	0.0924	0.00820529	0.0209724	0.0409015	0.0345788	0.00810687	0.011221	0.0640685	0.0655759
Cit_465 (M6)	0.0411	0.0499	0.034	0.0327	0.0471	0.0502	0.0242	0.0274	0.0472	0.0499	0.00705965	0.00134939	0.0111606	0.0117956	0.00309782	0	0.0367144	0.0213518
Tyro_466 (M0)	1.0362	0.9732	1.0491	0.957	1.015	0.8927	0.8174	0.8838	0.7215	0.7775	1.00193	1.03671	1.02865	0.892167	0.975245	1.06768	0.947926	0.981342
Tyro_467 (M1)	-0.0255	0.0061	-0.0462	-0.034	-0.0092	-0.022	0.009	-0.0101	-0.0072	0.0085	-0.0330713	-0.0422309	-0.0254611	0.00346383	0.0307371	-0.0431048	0.0217935	0.0051331
Tyro_468 (M2)	0.0064	0.0339	-0.0261	-0.0115	-0.0213	-0.0349	-0.0066	-0.0149	-0.0122	0.0047	0.00986075	-0.0135434	-0.0287999	0.0245304	-0.0347689	-0.00495765	0.0149437	0.0106223
Tyro_469 (M3)	-0.0312	-0.024	-0.0115	0.0212	0.0143	-0.0164	0.0102	-0.0032	0.0015	-0.023	0.00678546	0.0232676	-0.0331525	0.00968886	-0.00418416	-0.02572	0	-0.0287668
Tyro_470 (M4)	0.0003	-0.008	-0.0007	-0.0151	-0.007	0.0063	-0.011	0.0053	-0.0061	0.005	-0.0139593	-0.0160715	0.00729824	0	0.0266353	0.000675009	0	-0.00213977
Tyro_471 (M5)	0.0032	0.0036	0.0018	0.0009	-0.0008	0.0005	0.0009	-0.0024	0.0012	0.0003	0.00192066	0.000930041	0.0149252	0	-0.00981523	0.0027236	0.00300073	0.00325557
Tyro_472 (M6)	-0.0002	0.0004	0.0203	0.0738	0.0008	0.1665	0.1733	0.124	0.2932	0.1886	0.0140091	0.0166845	0.0228099	0.0654618	-0.00076289	0.00453968	0.0119595	0.0286684
Tyro_473 (M7)	0.0177	0.0144	-0.0072	-0.0015	0	0.004	-0.0022	0.0177	-0.0032	0.0267	0.0114331	-0.00551513	-0.00173658	0	0.0269816	-0.00181219	0	-0.00910468
Tyro_474 (M8)	-0.006	-0.0049	0.0022	0.0085	-0.0001	-0.0148	0.0039	-0.0106	0.0068	0.0128	-0.00603134	-0.00073474	-0.00363732	0	-0.00879184	-0.000185865	0	0.010447
Tyro_475 (M9)	-0.0008	0.0053	0.0182	0.0007	0.0083	0.0182	0.005	0.0104	0.0045	-0.0012	0.00712751	0.000499106	0.0191049	0.00468783	-0.00127621	0.000157663	0.00037627	0.000542509
Trp_13C375 (M0)	0.3562	0.3161	0.0094	0.0119	0.0436	0.0209	0.0111	0.0122	0.015	0.0079
Trp_13C376 (M1)	0.0141	0.0026	-0.003	-0.0038	0.031	-0.0067	-0.0035	-0.0039	-0.0048	-0.0025
Trp_13C377 (M2)	0.3169	0.3519	0.7262	0.7727	0.7079	0.6407	0.7674	0.75	0.6765	0.7103
Trp_13C378 (M3)	0.2294	0.2309	0.0581	0.0736	0.1342	0.0896	0.0588	0.0548	0.061	0.0595
Trp_13C379 (M4)	-0.022	0.0083	0.0268	0.0361	-0.0222	0.0276	0.0291	0.0226	0.0269	0.0242
Trp_13C380 (M5)	0.0251	0.0566	0.0223	0.0284	0.0936	0.031	0.0155	0.0365	0.0351	0.0179
Trp_13C381 (M6)	0.0131	0.0077	0.0018	-0.0001	-0.0002	0.0022	-0.0003	0.002	0.0006	0.0005
Trp_13C382 (M7)	-0.0041	0.0035	0.03	-0.0024	0.0062	0.027	-0.0026	0.0109	0.0082	-0.0002
Trp_13C383 (M8)	0.0175	0.0086	0.1209	0.0834	0.0089	0.1679	0.1135	0.105	0.1454	0.1552
Trp_13C384 (M9)	-0.004	0.008	0.0027	0.0027	-0.0029	0.0093	0.0035	0.0037	0.0104	0.0094
Trp_13C385 (M10)	0.0166	0.0086	0.0001	-0.0078	-0.0003	-0.0113	0.0009	-0.0022	0.0097	0.0037
Trp_13C386 (M11)	0.0413	-0.0027	0.0047	0.0052	0.0002	0.0016	0.0066	0.0083	0.016	0.0141
